# The essential lipoprotein maturation enzyme Lgt is required for flagellar and membrane integrity in *Helicobacter pylori*

**DOI:** 10.64898/2026.10.09.757914

**Authors:** Tristan Ruffiot, Samia Hicham, Ana Oliveira Paiva, Bertrand Legeret, Dynang Seng, Yonghua Li-Beisson, Ivo Gomperts Boneca, Nienke Buddelmeijer

**Affiliations:** Institut Pasteur, Université Paris Cité, CNRS UMR6047, INSERM U1306, Unité Biologie et Génétique de la Paroi Bactérienne, Paris, FRANCE; HelioBiotec Marseille CEA, BIAM UMR 7265, FRANCE

## Abstract

Pre-prolipoprotein phosphatidylglycerol diacylglyceryl transferase (Lgt) catalyzes the first step in the lipoprotein modification pathway and is essential for growth and viability of *Helicobacter pylori*. We explored the fate of *H. pylori* cells under Lgt depletion conditions to obtain insight into Lgt function on morphology and physiology. Downregulation of *lgt* expression led to growth arrest and a heterogenous population of small rod-shaped cells and small round cells with spiky protrusions, a loose outer membrane and disintegrated flagella. *H. pylori* overcomes a defect in lipoprotein modification through alteration of its gene expression profile resulting in so-called revertants. Outer membrane protein synthesis, carbon metabolism and nutrient uptake was reduced, and protein translation and flagellar biogenesis increased. Lgt specific regulation was observed in phospholipid biosynthesis resulting in an initial increase in cardiolipin followed by an increase in lysophospholipids at the time of adaptation. Suppressors of Δ*lgt* that were selected on solid media under restrictive conditions either lacked chromosomal mutations or had mutations in the *cag*UT-*tet*R regulon controlling the expression of *lgt*. A suppressor without mutations had an altered expression profile that led to downregulation of a DNA methyltransferase and upregulation of HP_0014, a motility associated glycosyltransferase family protein. Transmission electron microscopy and single cell video microscopy showed that a subpopulation of cells is motile in the revertant while the suppressor regained full motility with higher average speed compared to the wild type strain. Overall, our data show that lipoprotein modification by Lgt is important for membrane and flagellar integrity and that the heterogenous character of *H. pylori* cultures allows individual cells to overcome this cell envelope stress and survive. Our findings are important for antibacterial development strategies targeting essential integral membrane enzymes involved in lipoprotein modification and stimulate exploration of synergetic activity between known antibiotics and novel antibacterial agents targeting novel cellular pathways.

**Importance:** Studying essential proteins on the fate of their absence is challenging since it requires controlled expression systems that can be regulated. Low levels of Lgt greatly impact membrane and flagellar integrity disturbing cell envelope function. *H. pylori* is well known for its genomic plasticity and very efficiently circumvents various threats. This work describes how *H. pylori* overcomes deleterious effects caused by incomplete maturation of lipoproteins and suggests that inhibition of Lgt leads to a bacteriostatic effect in *H. pylori*. These results should be considered in the development of novel antibacterial agents targeting Lgt and related enzymes.
