## Supplemental Table 5 for "The essential lipoprotein maturation enzyme Lgt is required for flagellar and membrane integrity in *Helicobacter pylori*"

### Sheet: Feuil1
					Nane	Formula	Mass	Adduct	m/z		FA1	FA2		FA1	FA2
					LPE 14:0	C19H40O7PN		-H	424.248	2.45	12:0	14:0
					LPE 19:0	C24H48O7PN		-H	492.31	3.61	12:0	14:0
					PC 32:1	C40H78O8PN	731.547	HCOO	776.544	12.39	14:0	18:1
					PC 34:1	C42H82O8PN	759.578	HCOO	804.575	12.19	16:0	18:1
					PC 36:1	C44H86O8PN	787.609	HCOO	832.607	13.22	18:0	18:1
					PC 36:2	C44H84O8PN	785.593	HCOO	830.591	12.41	18:1	18:1	and	18:0	18:2
					PC 38:3	C46H86O8PN	811.609	HCOO	856.607	12.73	18:0	20:3
					PC 38:4	C46H84O8PN	809.593	HCOO	854.591	12.33	18:0	20:4
					PC 40:5	C48H86O8PN	835.609	HCOO	880.607	12.31	18:0	22:5
					Nane	Formula	Mass	Adduct	m/z		FA1	FA2		FA1	FA2
					PG 26:0	C32H63O10P	638.416	-H	637.409	4.34	12:0	14:0
					PG 28:0	C34H67O10P	666.447	-H	665.44	5.22	14:0	14:0
					PG 28:1	C34H65O10P	664.432	-H	663.424	4.57	14:0	14:1
					PG 30:0	C36H71O10P	694.478	-H	693.471	6.48	14:0	16:0
					PG 30:1	C36H69O10P	692.463	-H	691.456	5.56	12:0	18:1	and	14:0	16:1
					PG 31:1	C37H71O10P	706.478	-H	705.471	6.31	12:0	19 cyclo	and	14:0	14 cyclo ?
					PG 32:0	C38H75O10P	722.51	-H	721.503	11	14:0	18:0
					PG 32:1	C38H73O10P	720.494	-H	719.487	6.58	14:0	18:1
					PG 33:1	C39H75O10P	734.51	-H	733.503	9.63	14:0	19 cyclo
					PG 34:1	C40H77O10P	748.525	-H	747.518	7.96	16:0	18:1	and	14:0	20:1
					PG 35:1	C41H79O10P	762.541	-H	761.534	8.57	16:0	19 cyclo
					PE 26:0	C31H62O8PN	607.421	-H	606.414	7.9	12:0	14:0
					PE 27:0	C32H64O8PN		-H	620.43	8.69	12:0	14:0
					PE 28:0	C33H66O8PN	635.453	-H	634.445	9.62	14:0	14:0
					PE 28:1	C33H64O8PN	633.437	-H	632.43	8.36	14:0	14:1
					PE 27:0	C34H68O8PN		-H	648.459	8.69	12:0	14:0
					PE 30:0	C35H70O8PN	663.484	-H	662.477	10.01	14:0	16:0
					PE 30:1	C35H68O8PN	661.468	-H	660.461	9.91	14:0	16:1	and	12:0	18:1
					PE 31:1	C36H70O8PN	675.484	-H	674.477	10.81	12:0	19 cyclo
					PE 32:0	C37H74O8PN	691.515	-H	690.508	11.92	14:0	18:0
					PE 32:1	C37H72O8PN	689.5	-H	688.492	10.65	14:0	18:1
					PE 32:2	C37H70O8PN	687.484	-H	686.477	9.87	14:1	18:1	and	14:0	18:2
					PE 33:1	C38H74O8PN	703.515	-H	702.508	11.4	14:0	19 cyclo
					PE 33:2	C38H72O8PN	701.5	-H	700.492	11.13	14:1	19 cyclo
					PE 34:1	C39H76O8PN	717.531	-H	716.524	12.1	16:0	18:1	and	14:0	20:1
					PE 34:2	C39H74O8PN		-H	714.509	11.26	16:1	18:1	and	14:1	14:1
					PE 35:1	C40H78O8PN	731.547	-H	730.539	12.99	16:0	19 cyclo
					PE 35:2	C40H76O8PN	729.531	-H	728.524	11.84	16:1	19 cyclo
					PE 38:5	C43H76NO8P	765.531	-H	764.524	11.5	18:1	20:4
					CL 61:1	C70H134O17P2	1308.91	-H	1307.9	14.97	14:0	14:0	14:0	19 cyclo
					CL 56:0	C65H126O17P2	1240.85	-H	1239.84	16.46	14:0	14:0	14:0

### Sheet: 07102025
	Nane	Formula	Adduct	m/z	FA1	FA2		FA1	FA2
	LPC 16:0	C24H50NO7P	-H	540.331	14:0
	LPC 18:1	C26H52NO7P	-H	566.346	18:1
	LPE 14:0	C19H40O7PN	-H	424.248	14:0
	LPE 18:1	C23H46O7PN	-H	478.294	18:1
	LPE 19:0	C24H48O7PN	-H	492.31	19:0
	LPG 19:0		-H	523.304	19:0
	PC 32:1	C40H78O8PN	HCOO	776.544	14:0	18:1
	PC 34:1	C42H82O8PN	HCOO	804.575	16:0	18:1
	PC 36:1	C44H86O8PN	HCOO	832.607	18:0	18:1
	PC 36:2	C44H84O8PN	HCOO	830.591	18:1	18:1	and	18:0	18:2
	PC 38:3	C46H86O8PN	HCOO	856.607	18:0	20:3
	PC 38:4	C46H84O8PN	HCOO	854.591	18:0	20:4
	PC 40:5	C48H86O8PN	HCOO	880.607	18:0	22:5
	PG 26:0	C32H63O10P	-H	637.409	12:0	14:0
	PG 28:0	C34H67O10P	-H	665.44	14:0	14:0
	PG 28:1	C34H65O10P	-H	663.424	14:0	14:1
	PG 30:0	C36H71O10P	-H	693.471	14:0	16:0
	PG 30:1	C36H69O10P	-H	691.456	12:0	18:1	and	14:0	16:1
	PG 31:1	C37H71O10P	-H	705.471	12:0	19 cyclo	and	14:0	14 cyclo ?
	PG 32:0	C38H75O10P	-H	721.503	14:0	18:0
	PG 32:1	C38H73O10P	-H	719.487	14:0	18:1
	PG 33:1	C39H75O10P	-H	733.503	14:0	19 cyclo
	PG 34:1	C40H77O10P	-H	747.518	16:0	18:1	and	14:0	20:1
	PG 35:1	C41H79O10P	-H	761.534	16:0	19 cyclo
	PE 26:0	C31H62O8PN	-H	606.414	12:0	14:0
	PE 27:0	C32H64O8PN	-H	620.43	12:0	14:0
	PE 28:0	C33H66O8PN	-H	634.445	14:0	14:0
	PE 28:1	C33H64O8PN	-H	632.43	14:0	14:1
	PE 30:0	C35H70O8PN	-H	662.477	14:0	16:0
	PE 30:1	C35H68O8PN	-H	660.461	14:0	16:1	and	12:0	18:1
	PE 31:1	C36H70O8PN	-H	674.477	12:0	19 cyclo
	PE 32:0	C37H74O8PN	-H	690.508	14:0	18:0
	PE 32:1	C37H72O8PN	-H	688.492	14:0	18:1
	PE 32:2	C37H70O8PN	-H	686.477	14:1	18:1	and	14:0	18:2
	PE 33:1	C38H74O8PN	-H	702.508	14:0	19 cyclo
	PE 33:2	C38H72O8PN	-H	700.492	14:1	19 cyclo
	PE 34:1	C39H76O8PN	-H	716.524	16:0	18:1	and	14:0	20:1
	PE 34:2	C39H74O8PN	-H	714.509	16:1	18:1	and	14:1	14:1
	PE 35:1	C40H78O8PN	-H	730.539	16:0	19 cyclo
	PE 35:2	C40H76O8PN	-H	728.524	16:1	19 cyclo
	PE 38:5	C43H76NO8P	-H	764.524	18:1	20:4
	CL 54:0	C63H121O17P2	-H	1211.8	12:0	14:0	14:0	14:0
	CL 56:0	C65H126O17P2	-H	1239.84	14:0	14:0	14:0	14:0
	CL 59:1	C68H130O17P2	-H	1279.87	12:0	14:0	14:0	19 cyclo
	CL 60:1	C69H132O17P2	-H	1293.9	14:0	14:0	14:0	18:1
	CL 61:1	C70H134O17P2	-H	1307.9	14:0	14:0	14:0	19 cyclo
